# Error-corrected deep targeted sequencing of circulating cell-free DNA from colorectal cancer patients for sensitive detection of circulating tumor DNA

**DOI:** 10.1101/2023.12.22.573042

**Authors:** Amanda Frydendahl, Mads Heilskov Rasmussen, Sarah Østrup Jensen, Tenna Vesterman Henriksen, Christina Demuth, Mathilde Diekema, Henrik J. Ditzel, Sara Witting Christensen Wen, Jakob Skou Pedersen, Lars Dyrskjøt, Claus Lindbjerg Andersen

**Affiliations:** Department of Molecular Medicine, Aarhus University Hospital, Denmark; Department of Clinical Medicine, Aarhus University, Denmark; Institute of Molecular Medicine, University of Southern Denmark, Denmark; Department of Oncology, Odense University Hospital, Denmark; Department of Oncology, Lillebaelt Hospital, Denmark; Bioinformatics Research Center, Faculty of Science, Aarhus University, Denmark

**Author notes:** **Corresponding author:** Claus Lindbjerg Andersen, Department of Molecular Medicine, Aarhus University Hospital, Palle Juul-Jensens Boulevard 99, Aarhus N, DK-8200, Denmark. These authors contributed equally (Amanda Frydendahl, Mads Heilskov Rasmussen).

## Abstract

**Introduction:** Circulating tumor DNA (ctDNA) is a promising biomarker, reflecting the presence of tumor cells. Sequencing-based detection of ctDNA at low tumor fractions is challenging due to the crude error rate of sequencing. To mitigate this challenge, we developed UMIseq, a fixed-panel deep-targeted sequencing approach, which is universally applicable to all colorectal cancer (CRC) patients.

**Methods:** UMIseq features UMI-mediated error correction, exclusion of mutations related to clonal hematopoiesis, a panel of normals for error modeling, and signal integration from single-nucleotide variations, insertions, deletions, and phased mutations. UMIseq was trained and independently validated on pre-operative (pre-OP) plasma from CRC patients (n=364) and healthy individuals (n=61).

**Results:** UMIseq displayed an area under the curve surpassing 0.95 for allele frequencies (AF) down to 0.05%. In the training cohort, the pre-OP detection rate reached 80% at 95% specificity, while in the validation cohort, it was 70%. UMIseq enabled the detection of AFs down to 0.004%. To assess the potential for detection of residual disease, 26 post-operative plasma samples from stage III CRC patients were analyzed. Detection of ctDNA was associated with recurrence (p =0.08).

**Conclusion:** UMIseq demonstrated robust performance with high sensitivity and specificity, enabling the detection of ctDNA at low allele frequencies.
