## Supplementary Tables for "Error-corrected deep targeted sequencing of circulating cell-free DNA from colorectal cancer patients for sensitive detection of circulating tumor DNA"

### Sheet: Suppl. Table 1
Suppl. Table 1 – Capture panel definition (Hg38)
Region	Chromosome	Start	Stop	Size (bp)	Type
APC	chr5	112780699	112781011	313	CORE
APC	chr5	112792319	112792644	326	CORE
APC	chr5	112801214	112801414	201	CORE
APC	chr5	112815384	112815658	275	CORE
APC	chr5	112819104	112819434	331	CORE
APC	chr5	112826999	112827316	318	CORE
APC	chr5	112827829	112828031	203	CORE
APC	chr5	112828754	112829081	328	CORE
APC	chr5	112834864	112835108	245	CORE
APC	chr5	112837419	112840443	3025	CORE
APC	chr5	112840744	112840984	241	CORE
BRAF	chr7	140753212	140753464	253	CORE
FAM123B	chrX	64191239	64191626	388	CORE
FAM123B	chrX	64191954	64192094	141	CORE
FAM123B	chrX	64192139	64192353	215	CORE
FBXW7	chr4	152324113	152324436	324	CORE
FBXW7	chr4	152325968	152326244	277	CORE
FBXW7	chr4	152326273	152326338	66	CORE
FBXW7	chr4	152328108	152328446	339	CORE
KRAS	chr12	25225504	25225843	340	CORE
KRAS	chr12	25227184	25227467	284	CORE
KRAS	chr12	25245199	25245483	285	CORE
NRAS	chr1	114713777	114714014	238	CORE
NRAS	chr1	114715992	114716239	248	CORE
PIK3CA	chr3	179198931	179199247	317	CORE
PIK3CA	chr3	179203626	179203917	292	CORE
PIK3CA	chr3	179218166	179218433	268	CORE
PIK3CA	chr3	179234161	179234430	270	CORE
SMAD2	chr18	47841718	47841958	241	CORE
SMAD2	chr18	47848378	47848698	321	CORE
SMAD4	chr18	51065384	51065673	290	CORE
SMAD4	chr18	51078209	51078516	308	CORE
SOX9	chr17	72123467	72124262	796	CORE
TCF7L2	chr10	113141129	113141434	306	CORE
TCF7L2	chr10	113152254	113152542	289	CORE
TCF7L2	chr10	113157894	113158137	244	CORE
TCF7L2	chr10	113165429	113165705	277	CORE
TP53	chr17	7670551	7670845	295	CORE
TP53	chr17	7673406	7673927	522	CORE
TP53	chr17	7674056	7674351	296	CORE
TP53	chr17	7674761	7675365	605	CORE
TP53	chr17	7675871	7676194	324	CORE
IDSNP01	chr1	187641648	187641793	146	IDSNP
IDSNP02	chr5	52897381	52897528	148	IDSNP
IDSNP03	chr10	16504977	16505132	156	IDSNP
IDSNP04	chr8	144439940	144440088	149	IDSNP
IDSNP05	chr14	22052713	22052869	157	IDSNP
IDSNP06	chr5	176529433	176529591	159	IDSNP
IDSNP07	chr8	98021021	98021162	142	IDSNP
IDSNP08	chr17	2364760	2364919	160	IDSNP
IDSNP09	chr3	105533456	105533594	139	IDSNP
IDSNP10	chr19	1488066	1488211	146	IDSNP
IDSNP11	chr11	47835625	47835760	136	IDSNP
IDSNP12	chr14	104940618	104940773	156	IDSNP
IDSNP13	chr1	40738822	40738964	143	IDSNP
IDSNP14	chr11	33043777	33043913	137	IDSNP
IDSNP15	chr7	4860379	4860530	152	IDSNP
IDSNP16	chr1	118101729	118101869	141	IDSNP
IDSNP17	chrX	49236990	49237130	141	IDSNP
IDSNP18	chrY	10174188	10174308	121	IDSNP

### Sheet: Suppl. Table 2
Suppl. Table 2 - Definition of variant types used for UMIseq
Variant type	Definition	Example
Single-nucleotide substitution (SNV)	Ref = 1 nucleotide	A > T
	Alt = 1 nucleotide
Insertion	Ref = 1 nucleotide	A > AAT
	Alt > 1 nucleotide
Deletion	Ref > 1 nucleotide	AAT > A
	Alt = 1 nucleotide
Multi-nucleotide variant (MNV)	Ref > 1 nucleotide	ATG > GTC
	Alt > 1 nucleotide	ATCG > AG
Phased variant	Annotated according to Mutect2 (two or more of the above variants present in the same read)	-
Ref	Reference base
Alt	Alternative mutated base

### Sheet: Suppl. Table 3
Suppl. Table 3A - Association of pT and pN category with ctDNA detection
	OR (95% CI)	p-value
pT1	-	-
pT2	3.41 (1.45; 8.58)	6.48e-03
pT3	8.80 (3.84; 21.73)	6.92e-07
pT4	20.24 (5.00; 108.78)	9.32e-05
pN0	-	-
pN1	0.71 (0.36; 1.45)	3.37e-01
pN2	0.68 (0.26; 1.95)	4.50e-01
Odd ratio estimates from a multivariable logistic model predicting ctDNA status (positive or negative) from the categorical exposure variables pT and pN using training and validation samples (n = 358).
Seven samples from metastatic patients were excluded from the analysis.
Suppl. Table 3B - Association of Tumor size, pT, pN category with ctDNA detection
	OR (95% CI)	p-value
pT1	-	-
pT2	1.96 (0.76; 5.39)	1.76e-01
pT3	2.48 (0.89; 7.27)	8.63e-02
pT4	7.55 (1.37; 62.52)	3.21e-02
pN0	-	-
pN1	0.98 (0.48; 2.08)	9.54e-01
pN2	0.89 (0.31; 2.84)	8.43e-01
tumor size	1.04 (1.02; 1.06)	5.85e-05
As above, but including tumor size (longest diameter) as a linear variable in units of 10 cm
